# Genetic structure and genome-wide association study of the traditional Kazakh horses

**DOI:** 10.1101/2023.03.29.534422

**Authors:** A. Pozharskiy, A. Abdrakhmanova, I. Beishova, A. Shamshidin, A. Nametov, T. Ulyanova, G. Bekova, N. Kikebayev, A. Kovalchuk, V. Ulyanov, A. Turabayev, M. Khusnitdinova, K. Zhambakin, Z. Sapakhova, M. Shamekova, D. Gritsenko

## Abstract

Horses are traditionally used in Kazakhstan as a source of food and as working and saddle animals as well. Here, for the first time, microarray-based medium-density SNP genotyping of six traditionally defined types and breeds of indigenous Kazakh horses was conducted to reveal their genetic structure and find markers associated with animal size and weight. The results showed that the pre-defined separation between breeds and sampled populations was not supported by the molecular data. The lack of genetic variation between breeds and populations was revealed by the principal component analysis (PCA), ADMIXTURE, and distance based analyses, as well as the general population parameters expected and observed heterozygosity (*H*_*e*_ and *H*_*o*_) and between group fixation index (*F*_st_). The comparison with previously published data on global horse breed diversity revealed the relatively high level of individual diversity of Kazakh horses in comparison with the wellknown foreign breeds. The Mongolian and Tuva breeds were identified as the closest horse landraces, demonstrating similar patterns of internal variability. The genome-wide association analysis was performed for animal size and weight as the traits directly related with meat productivity of horses. The analysis identified a set of 60 SNPs linked with horse genes involved in the regulation of processes of development of connective tissues and the bone system, neural system, immune system regulation, and other processes. The present study is novel and introduces Kazakh horses as a promising genetic source for horse breeding and selection.
