## Supplementary table 1 for "Genetic structure and genome-wide association study of the traditional Kazakh horses"

### Sheet: Sheet1
Supplementary table 1. Summary of horse sample collection
№	Population (farm)	Region	Breed	Location			Available phenotypic data
				Latitude (°)	Longitude (°)		Weight	Size
1	Kuanysh	Mangystau	Adai (ADA)	43.469	52.3856	208	207	205
2	Kozhyr-Ata	Mangystau		43.59	51.3838	95	94	93
3	Alem	West Kazakhstan	Kushum (KSH)	49.4433	46.8477	226	174	174
4	Orazbay	Almaty	Mugalzhar (MUG)	44.324	79.8883	231	225	225
5	Bakytbek	Karagandy		49.0026	74.1554	193	189	189
6	Kara-Tomar	North Kazakhstan		53.9941	69.862	161	158	158
7	Agro-Damu	Pavlodar	Zhabe (ZHB)	52.2873	76.9674	153	152	152
8	Kalka	Zhambyl		43.5105	73.4141	143	140	140
9	Zhaksylyk	Almaty		44.808	76.2739	86	86	86
10	Anar	Pavlodar		52.2873	76.9674	76	76	76
11	Akzhar	Pavlodar		52.2857	76.9431	64	64	64
12	Sayahat	Almaty		43.5954	76.3192	48	0	0
13	Kyzylsok	Almaty		43.8789	75.6603	46	46	46
14	Ernur	West Kazakhstan		49.7715	51.2206	15	0	0
15	Orazaly	Karagandy		47.9769	71.054	1	0	0
16	Tok-Zhailau	Almaty	Naiman (NMN)	46.1834	80.9743	158	157	157
17	Kazakh Tulpary	Kostanay	Kostanay (KOS)	53.236	63.7384	34	34	34
18	ChV	Karagandy		52.0461	62.4092	23	23	21
19	Tasmukhambetov	Akmola		51.6978	70.9951	15	14	12
20	Kostanay Tulpary	Kostanay		50.9382	64.7044	13	13	13
21	Stepnoye	Kostanay		51.7507	61.3493	10	10	10
22	Kabazhaev	Kostanay		53.1903	63.5867	8	8	8
23	Baranovskiy	Kostanay		53.236	63.7384	6	6	6
24	Akhmetov	Kostanay		52.4411	64.3964	5	5	5
25	Zhussupov	Kostanay		53.1773	63.5897	2	2	2
					Total:	2020	1883	1876
* Passed primary quality control (GenomeStudio)
