## Supplementary table 2 for "Genetic structure and genome-wide association study of the traditional Kazakh horses"

### Sheet: outliers
ID	Breed	Breed code	Population
7-30	Adai	ADA	KozhyrAta
7-36	Adai	ADA	KozhyrAta
36-110	Adai	ADA	Kuanysh
36-155	Adai	ADA	Kuanysh
36-173	Adai	ADA	Kuanysh
36-43	Adai	ADA	Kuanysh
36-70	Adai	ADA	Kuanysh
20-13	Kostanai	KOS	ChV
20-5	Kostanai	KOS	ChV
20-7	Kostanai	KOS	ChV
15-21	Kostanai	KOS	KazakTulpary
15-35	Kostanai	KOS	KazakTulpary
17-10	Kostanai	KOS	Stepnoye
17-16	Kostanai	KOS	Stepnoye
14-1	Kushum	KSH	Alem
14-113	Kushum	KSH	Alem
14-130	Kushum	KSH	Alem
14-139	Kushum	KSH	Alem
14-140	Kushum	KSH	Alem
14-150	Kushum	KSH	Alem
14-197	Kushum	KSH	Alem
14-198	Kushum	KSH	Alem
14-199	Kushum	KSH	Alem
14-2	Kushum	KSH	Alem
14-200	Kushum	KSH	Alem
14-201	Kushum	KSH	Alem
14-202	Kushum	KSH	Alem
14-204	Kushum	KSH	Alem
14-206	Kushum	KSH	Alem
14-210	Kushum	KSH	Alem
14-212	Kushum	KSH	Alem
14-213	Kushum	KSH	Alem
14-214	Kushum	KSH	Alem
14-216	Kushum	KSH	Alem
14-217	Kushum	KSH	Alem
14-218	Kushum	KSH	Alem
14-219	Kushum	KSH	Alem
14-220	Kushum	KSH	Alem
14-225	Kushum	KSH	Alem
14-227	Kushum	KSH	Alem
14-228	Kushum	KSH	Alem
14-229	Kushum	KSH	Alem
14-230	Kushum	KSH	Alem
14-231	Kushum	KSH	Alem
14-232	Kushum	KSH	Alem
14-233	Kushum	KSH	Alem
14-234	Kushum	KSH	Alem
14-235	Kushum	KSH	Alem
14-236	Kushum	KSH	Alem
14-240	Kushum	KSH	Alem
14-242	Kushum	KSH	Alem
14-243	Kushum	KSH	Alem
14-245	Kushum	KSH	Alem
14-252	Kushum	KSH	Alem
14-253	Kushum	KSH	Alem
14-256	Kushum	KSH	Alem
14-3	Kushum	KSH	Alem
14-51	Kushum	KSH	Alem
14-58	Kushum	KSH	Alem
14-60	Kushum	KSH	Alem
14-65	Kushum	KSH	Alem
14-71	Kushum	KSH	Alem
14-72	Kushum	KSH	Alem
14-77	Kushum	KSH	Alem
14-83	Kushum	KSH	Alem
14-84	Kushum	KSH	Alem
10-1	Mugalzhar	MUG	Bakytbek
10-127	Mugalzhar	MUG	Bakytbek
10-176	Mugalzhar	MUG	Bakytbek
10-203	Mugalzhar	MUG	Bakytbek
10-205	Mugalzhar	MUG	Bakytbek
10-223	Mugalzhar	MUG	Bakytbek
10-224	Mugalzhar	MUG	Bakytbek
10-230	Mugalzhar	MUG	Bakytbek
10-231	Mugalzhar	MUG	Bakytbek
10-25	Mugalzhar	MUG	Bakytbek
10-37	Mugalzhar	MUG	Bakytbek
10-39	Mugalzhar	MUG	Bakytbek
10-41	Mugalzhar	MUG	Bakytbek
10-46	Mugalzhar	MUG	Bakytbek
10-5	Mugalzhar	MUG	Bakytbek
10-51	Mugalzhar	MUG	Bakytbek
10-52	Mugalzhar	MUG	Bakytbek
10-60	Mugalzhar	MUG	Bakytbek
10-63	Mugalzhar	MUG	Bakytbek
10-7	Mugalzhar	MUG	Bakytbek
10-70	Mugalzhar	MUG	Bakytbek
10-74	Mugalzhar	MUG	Bakytbek
10-77	Mugalzhar	MUG	Bakytbek
10-80	Mugalzhar	MUG	Bakytbek
10-82	Mugalzhar	MUG	Bakytbek
10-83	Mugalzhar	MUG	Bakytbek
10-88	Mugalzhar	MUG	Bakytbek
10-95	Mugalzhar	MUG	Bakytbek
9-135	Mugalzhar	MUG	Karatomar
9-51	Mugalzhar	MUG	Karatomar
9-81	Mugalzhar	MUG	Karatomar
11-165	Mugalzhar	MUG	Orazbay
11-179	Mugalzhar	MUG	Orazbay
11-246	Mugalzhar	MUG	Orazbay
11-36	Mugalzhar	MUG	Orazbay
11-66	Mugalzhar	MUG	Orazbay
11-81	Mugalzhar	MUG	Orazbay
11-85	Mugalzhar	MUG	Orazbay
5-104	Naiman	NMN	TokZhailau
5-144	Naiman	NMN	TokZhailau
5-197	Naiman	NMN	TokZhailau
5-22	Naiman	NMN	TokZhailau
5-49	Naiman	NMN	TokZhailau
5-58	Naiman	NMN	TokZhailau
5-78	Naiman	NMN	TokZhailau
33-125	Zhabe	ZHB	AgroDamu
33-126	Zhabe	ZHB	AgroDamu
33-129	Zhabe	ZHB	AgroDamu
33-156	Zhabe	ZHB	AgroDamu
33-158	Zhabe	ZHB	AgroDamu
33-166	Zhabe	ZHB	AgroDamu
33-175	Zhabe	ZHB	AgroDamu
33-80	Zhabe	ZHB	AgroDamu
25-24	Zhabe	ZHB	Akzhar
25-32	Zhabe	ZHB	Akzhar
34-71	Zhabe	ZHB	Anar
34-74	Zhabe	ZHB	Anar
3-1	Zhabe	ZHB	Kalka
3-10	Zhabe	ZHB	Kalka
3-105	Zhabe	ZHB	Kalka
3-11	Zhabe	ZHB	Kalka
3-113	Zhabe	ZHB	Kalka
3-114	Zhabe	ZHB	Kalka
3-115	Zhabe	ZHB	Kalka
3-117	Zhabe	ZHB	Kalka
3-118_2	Zhabe	ZHB	Kalka
3-119	Zhabe	ZHB	Kalka
3-12	Zhabe	ZHB	Kalka
3-121	Zhabe	ZHB	Kalka
3-13	Zhabe	ZHB	Kalka
3-132	Zhabe	ZHB	Kalka
3-143	Zhabe	ZHB	Kalka
3-144	Zhabe	ZHB	Kalka
3-145	Zhabe	ZHB	Kalka
3-147	Zhabe	ZHB	Kalka
3-150	Zhabe	ZHB	Kalka
3-151	Zhabe	ZHB	Kalka
3-154	Zhabe	ZHB	Kalka
3-155	Zhabe	ZHB	Kalka
3-159	Zhabe	ZHB	Kalka
3-16	Zhabe	ZHB	Kalka
3-160	Zhabe	ZHB	Kalka
3-161	Zhabe	ZHB	Kalka
3-24	Zhabe	ZHB	Kalka
3-38	Zhabe	ZHB	Kalka
3-45	Zhabe	ZHB	Kalka
3-46	Zhabe	ZHB	Kalka
3-54	Zhabe	ZHB	Kalka
3-55	Zhabe	ZHB	Kalka
3-59	Zhabe	ZHB	Kalka
3-66	Zhabe	ZHB	Kalka
3-70	Zhabe	ZHB	Kalka
3-79	Zhabe	ZHB	Kalka
3-80	Zhabe	ZHB	Kalka
3-83	Zhabe	ZHB	Kalka
3-84	Zhabe	ZHB	Kalka
3-89	Zhabe	ZHB	Kalka
3-9	Zhabe	ZHB	Kalka
3-91	Zhabe	ZHB	Kalka
29-19	Zhabe	ZHB	Kyzyksok
29-27	Zhabe	ZHB	Kyzyksok
29-33	Zhabe	ZHB	Kyzyksok
32-1_2	Zhabe	ZHB	Sayasat
32-111	Zhabe	ZHB	Sayasat
32-25	Zhabe	ZHB	Sayasat
32-40	Zhabe	ZHB	Sayasat
32-46	Zhabe	ZHB	Sayasat
28-105	Zhabe	ZHB	Zhaksylyk
